# Brain tissue transcriptomic analysis of SIV-infected macaques identifies several altered metabolic pathways linked to neuropathogenesis, and Poly (ADP-ribose) polymerases (PARPs) as potential therapeutic targets

**DOI:** 10.1101/2020.05.21.109140

**Authors:** Carla Mavian, Andrea S. Ramirez-Mata, James Jarad Dollar, David J. Nolan, Kevin White, Shannan N. Rich, Brittany Rife Magalis, Melanie Cash, Simone Marini, Mattia C. F. Prosperi, David Moraga Amador, Alberto Riva, Kenneth C. Williams, Marco Salemi

## Abstract

**Background:** Despite improvements in antiretroviral therapy, human immunodeficiency virus type 1 (HIV-1)-associated neurocognitive disorders (HAND) remain prevalent in subjects undergoing therapy. HAND significantly affects individuals’ quality of life, as well as adherence to therapy, and, despite the increasing understanding of neuropathogenesis, no definitive diagnostic or prognostic marker has been identified.

**Results:** We investigated transcriptomic profiles in frontal cortex tissues of Simian immunodeficiency virus (SIV)-infected Rhesus macaques sacrificed at different stages of infection. Gene expression was compared among SIV-infected animals (n=11), with or without CD8+ lymphocyte depletion, based on detectable (n=6) or non-detectable (n=5) presence of the virus in frontal cortex tissues. Significant enrichment in activation of monocyte and macrophage cellular pathways was found in animals with detectable brain infection, independently from CD8+ lymphocyte depletion. In addition, transcripts of four poly (ADP-ribose) polymerases (PARPs) were up-regulated in the frontal cortex, which was confirmed by real-time polymerase chain reaction.

**Conclusions:** Our results shed light on involvement of PARPs in SIV infection of the brain and their role in SIV-associated neurodegenerative processes. Inhibition of PARPs may provide an effective novel therapeutic target for HIV-related neuropathology.
