## Supplementary material for "Brain tissue transcriptomic analysis of SIV-infected macaques identifies several altered metabolic pathways linked to neuropathogenesis, and Poly (ADP-ribose) polymerases (PARPs) as potential therapeutic targets": table S4

### Sheet: Sheet0
Pathway	Symbol	Entrez Gene Name	Ensembl	Expr Log Ratio	Expr p-value	Expected	Location	Type(s)	Biomarker Application(s)	Drug(s)	Entrez Gene ID for Human	Entrez Gene ID for Mouse	Entrez Gene ID for Rat
Interferon Signaling	IFI6	interferon alpha inducible protein 6	ENSG00000126709	2.08	0.0392	Up	Cytoplasm	other			2537
	IFI35	interferon induced protein 35	ENSG00000068079	2.097	1.99e-05	Up	Nucleus	other			3430	70110	287719
	IFIT1	interferon induced protein with tetratricopeptide repeats 1	ENSG00000185745	2.885	2.46e-10	Up	Cytoplasm	other			3434	112419|667373	294090
	IFIT3	interferon induced protein with tetratricopeptide repeats 3	ENSG00000119917	3.312	7.15e-08	Up	Cytoplasm	other			3437	15959|667370	309526
	IRF9	interferon regulatory factor 9	ENSG00000213928	1.871	1.69e-06		Nucleus	transcription regulator			10379	16391	305896
	ISG15	ISG15 ubiquitin like modifier	ENSG00000187608	4.125	3.44e-05	Up	Extracellular Space	other			9636	100038882	298693
	MX1	MX dynamin like GTPase 1	ENSG00000157601	2.9	3.94e-06	Up	Cytoplasm	enzyme			4599		286918
	OAS1	2'-5'-oligoadenylate synthetase 1	ENSG00000089127	2.509	5.09e-05	Up	Cytoplasm	enzyme			4938	23960|246730	192281
	PSMB8	proteasome subunit beta 8	ENSG00000204264	3.303	0.00258	Up	Cytoplasm	peptidase		carfilzomib,carfilzomib/dexamethasone,carfilzomib/dexamethasone/lenalidomide,carfilzomib/dexamethasone/rituximab	5696	16913	24968
	STAT1	signal transducer and activator of transcription 1	ENSG00000115415	1.95	7.46e-07	Up	Nucleus	transcription regulator	diagnosis,efficacy,prognosis,response to therapy		6772	20846	25124
	STAT2	signal transducer and activator of transcription 2	ENSG00000170581	1.472	9.37e-08	Up	Nucleus	transcription regulator			6773	20847	288774
Role of Pattern Recognition Receptors in Recognition of Bacteria and Viruses	C3	complement C3	ENSG00000125730	1.57	0.00221	Up	Extracellular Space	peptidase	efficacy	APL-2,IgG	718	12266	24232
	C1QB	complement C1q B chain	ENSG00000173369	2.036	0.00109	Up	Extracellular Space	other			713	12260	29687
	C1QC	complement C1q C chain	ENSG00000159189	2.368	0.00332	Up	Extracellular Space	other			714	12262	362634
	C3AR1	complement C3a receptor 1	ENSG00000171860	1.449	0.0171		Plasma Membrane	G-protein coupled receptor			719	12267	84007
	DDX58	DExDH-box helicase 58	ENSG00000107201	2.299	1.69e-06	Up	Cytoplasm	enzyme			23586	230073
	IFIH1	interferon induced with helicase C domain 1	ENSG00000115267	2.559	1.16e-06	Up	Nucleus	enzyme			64135	71586	499801
	IRF7	interferon regulatory factor 7	ENSG00000185507	2.656	0.000759	Up	Nucleus	transcription regulator			3665	54123	293624
	OAS1	2'-5'-oligoadenylate synthetase 1	ENSG00000089127	2.509	5.09e-05		Cytoplasm	enzyme			4938	23960|246730	192281
	OAS2	2'-5'-oligoadenylate synthetase 2	ENSG00000111335	2.618	1.69e-06		Cytoplasm	enzyme			4939	246728	363938
	OAS3	2'-5'-oligoadenylate synthetase 3	ENSG00000111331	2.003	1.31e-07		Cytoplasm	enzyme			4940	246727	494202
	PLCG2	phospholipase C gamma 2	ENSG00000197943	1.388	0.000943	Up	Cytoplasm	enzyme			5336	234779	29337
	TLR2	toll like receptor 2	ENSG00000137462	2.988	0.00183	Up	Plasma Membrane	transmembrane receptor	diagnosis,efficacy,unspecified application	OM 174 lipid	7097	24088	310553
	TLR3	toll like receptor 3	ENSG00000164342	1.946	0.0249	Up	Plasma Membrane	transmembrane receptor		rintatolimod	7098	142980	364594
	TLR4	toll like receptor 4	ENSG00000136869	1.497	0.00404	Up	Plasma Membrane	transmembrane receptor	efficacy	eritoran,GSK1795091,OM 174 lipid,resatorvid	7099	21898	29260
	TLR8	toll like receptor 8	ENSG00000101916	2.866	0.0209		Plasma Membrane	transmembrane receptor		NKTR-262,resiquimod,VTX-2337	51311	170744	684440
	TNFSF10	TNF superfamily member 10	ENSG00000121858	1.131	0.0423		Extracellular Space	cytokine	efficacy	ABBV-621	8743	22035	246775
Activation of IRF by Cytosolic Pattern Recognition Receptors	DDX58	DExDH-box helicase 58	ENSG00000107201	2.299	1.69e-06	Up	Cytoplasm	enzyme			23586	230073
	DHX58	DExH-box helicase 58	ENSG00000108771	2.336	1.26e-07	Down	Cytoplasm	enzyme			79132	80861	303538
	IFIH1	interferon induced with helicase C domain 1	ENSG00000115267	2.559	1.16e-06	Up	Nucleus	enzyme			64135	71586	499801
	IFIT2	interferon induced protein with tetratricopeptide repeats 2	ENSG00000119922	2.886	1.83e-08	Up	Cytoplasm	other	diagnosis		3433	15958	294091
	IRF7	interferon regulatory factor 7	ENSG00000185507	2.656	0.000759	Up	Nucleus	transcription regulator			3665	54123	293624
	IRF9	interferon regulatory factor 9	ENSG00000213928	1.871	1.69e-06	Up	Nucleus	transcription regulator			10379	16391	305896
	ISG15	ISG15 ubiquitin like modifier	ENSG00000187608	4.125	3.44e-05	Down	Extracellular Space	other			9636	100038882	298693
	STAT1	signal transducer and activator of transcription 1	ENSG00000115415	1.95	7.46e-07	Up	Nucleus	transcription regulator	diagnosis,efficacy,prognosis,response to therapy		6772	20846	25124
	STAT2	signal transducer and activator of transcription 2	ENSG00000170581	1.472	9.37e-08	Up	Nucleus	transcription regulator			6773	20847	288774
	ZBP1	Z-DNA binding protein 1	ENSG00000124256	3.269	0.00881	Up	Cytoplasm	other			81030	58203	171091
Neuroinflammation Signaling Pathway	B2M	beta-2-microglobulin	ENSG00000166710	2.363	1.04e-06	Up	Plasma Membrane	transmembrane receptor	disease progression,efficacy,safety,unspecified application	4'-iodo-4'-deoxydoxorubicin	567	12010	24223
	BIRC5	baculoviral IAP repeat containing 5	ENSMMUG00000013767	1.932	0.0149	Up	Cytoplasm	other	diagnosis,disease progression,efficacy,prognosis,response to therapy,unspecified application	EZN 3042,gataparsen	332	11799	64041
	CSF1R	colony stimulating factor 1 receptor	ENSG00000182578	1.183	1.76e-05	Up	Plasma Membrane	kinase	prognosis	3D185,AMG 820,ARRY-382,blinatumomab/imatinib,BLZ-945,bosutinib,c-FMS inhibitor,crizotinib/pazopanib,dasatinib/nilotinib,DCC-3014,decitabine/imatinib,emactuzumab,erdafitinib,FPA008,imatinib,imatinib/inotuzumab ozogamicin,imatinib/nilotinib,imatinib/sirolimus,imatinib/sorafenib,imatinib/sunitinib,IMC-CS4,JNJ-40346527,lapatinib/pazopanib,nilotinib,NMS-03592088,pazopanib,pexidartinib,PLX7486,quizarti…	1436	12978	307403
	CYBB	cytochrome b-245 beta chain	ENSG00000165168	1.958	0.0219	Up	Cytoplasm	enzyme			1536	13058	66021
	HLA-A	major histocompatibility complex, class I, A	ENSG00000206503	2.054	0.0238	Up	Plasma Membrane	other	efficacy,response to therapy		3105	14963|14964|14972|15006|15007|15013|15015|15018|69717|110557|667977	24973|24974|309603|309607|368153|414779|414783|414790|414792|414793|414819|100364500
	HLA-B	major histocompatibility complex, class I, B	ENSG00000234745	2.568	0.000943	Up	Plasma Membrane	transmembrane receptor	safety		3106
	HLA-DRA	major histocompatibility complex, class II, DR alpha	ENSG00000204287	2.963	0.0186	Up	Plasma Membrane	transmembrane receptor			3122	100504404	294269
	HLA-DRB5	major histocompatibility complex, class II, DR beta 5	ENSG00000198502	2.775	0.0315	Up	Plasma Membrane	transmembrane receptor			3127	14969	294270
	HMOX1	heme oxygenase 1	ENSG00000100292	1.649	0.00646	Up	Cytoplasm	enzyme	efficacy,safety,unspecified application	tin mesoporphyrin	3162	15368	24451
	IRF7	interferon regulatory factor 7	ENSG00000185507	2.656	0.000759	Up	Nucleus	transcription regulator			3665	54123	293624
	PLA2G4C	phospholipase A2 group IVC	ENSG00000105499	1.569	0.00641	Down	Plasma Membrane	enzyme			8605	232889
	PLCG2	phospholipase C gamma 2	ENSG00000197943	1.388	0.000943	Up	Cytoplasm	enzyme			5336	234779	29337
	STAT1	signal transducer and activator of transcription 1	ENSG00000115415	1.95	7.46e-07	Up	Nucleus	transcription regulator	diagnosis,efficacy,prognosis,response to therapy		6772	20846	25124
	TLR2	toll like receptor 2	ENSG00000137462	2.988	0.00183	Up	Plasma Membrane	transmembrane receptor	diagnosis,efficacy,unspecified application	OM 174 lipid	7097	24088	310553
	TLR3	toll like receptor 3	ENSG00000164342	1.946	0.0249	Up	Plasma Membrane	transmembrane receptor		rintatolimod	7098	142980	364594
	TLR4	toll like receptor 4	ENSG00000136869	1.497	0.00404	Up	Plasma Membrane	transmembrane receptor	efficacy	eritoran,GSK1795091,OM 174 lipid,resatorvid	7099	21898	29260
	TLR8	toll like receptor 8	ENSG00000101916	2.866	0.0209	Up	Plasma Membrane	transmembrane receptor		NKTR-262,resiquimod,VTX-2337	51311	170744	684440
Dendritic Cell Maturation	B2M	beta-2-microglobulin	ENSG00000166710	2.363	1.04e-06	Up	Plasma Membrane	transmembrane receptor	disease progression,efficacy,safety,unspecified application	4'-iodo-4'-deoxydoxorubicin	567	12010	24223
	FCGR3A/FCGR3B	Fc fragment of IgG receptor IIIa	ENSG00000162747	2.382	0.00564	Up	Plasma Membrane	transmembrane receptor		AFM13,IgG	2214|2215	246256	304966
	HLA-A	major histocompatibility complex, class I, A	ENSG00000206503	2.054	0.0238	Up	Plasma Membrane	other	efficacy,response to therapy		3105	14963|14964|14972|15006|15007|15013|15015|15018|69717|110557|667977	24973|24974|309603|309607|368153|414779|414783|414790|414792|414793|414819|100364500
	HLA-B	major histocompatibility complex, class I, B	ENSG00000234745	2.568	0.000943	Up	Plasma Membrane	transmembrane receptor	safety		3106
	HLA-DRA	major histocompatibility complex, class II, DR alpha	ENSG00000204287	2.963	0.0186	Up	Plasma Membrane	transmembrane receptor			3122	100504404	294269
	HLA-DRB5	major histocompatibility complex, class II, DR beta 5	ENSG00000198502	2.775	0.0315	Up	Plasma Membrane	transmembrane receptor			3127	14969	294270
	IRF8	interferon regulatory factor 8	ENSG00000140968	1.147	0.00817		Nucleus	transcription regulator			3394	15900	292060
	PLCG2	phospholipase C gamma 2	ENSG00000197943	1.388	0.000943	Up	Cytoplasm	enzyme			5336	234779	29337
	STAT1	signal transducer and activator of transcription 1	ENSG00000115415	1.95	7.46e-07	Up	Nucleus	transcription regulator	diagnosis,efficacy,prognosis,response to therapy		6772	20846	25124
	STAT2	signal transducer and activator of transcription 2	ENSG00000170581	1.472	9.37e-08	Up	Nucleus	transcription regulator			6773	20847	288774
	TLR2	toll like receptor 2	ENSG00000137462	2.988	0.00183	Up	Plasma Membrane	transmembrane receptor	diagnosis,efficacy,unspecified application	OM 174 lipid	7097	24088	310553
	TLR3	toll like receptor 3	ENSG00000164342	1.946	0.0249	Up	Plasma Membrane	transmembrane receptor		rintatolimod	7098	142980	364594
	TLR4	toll like receptor 4	ENSG00000136869	1.497	0.00404	Up	Plasma Membrane	transmembrane receptor	efficacy	eritoran,GSK1795091,OM 174 lipid,resatorvid	7099	21898	29260
T Cell Exhaustion Signaling Pathway	HAVCR2	hepatitis A virus cellular receptor 2	ENSG00000135077	1.119	0.00646	Up	Plasma Membrane	other	unspecified application	BGB-A425,BMS-986258,LY3321367,LY3415244,MBG453,RO7121661,Sym023,TSR-022	84868	171285	363578
	HLA-A	major histocompatibility complex, class I, A	ENSG00000206503	2.054	0.0238		Plasma Membrane	other	efficacy,response to therapy		3105	14963|14964|14972|15006|15007|15013|15015|15018|69717|110557|667977	24973|24974|309603|309607|368153|414779|414783|414790|414792|414793|414819|100364500
	HLA-B	major histocompatibility complex, class I, B	ENSG00000234745	2.568	0.000943		Plasma Membrane	transmembrane receptor	safety		3106
	HLA-DRA	major histocompatibility complex, class II, DR alpha	ENSG00000204287	2.963	0.0186		Plasma Membrane	transmembrane receptor			3122	100504404	294269
	HLA-DRB5	major histocompatibility complex, class II, DR beta 5	ENSG00000198502	2.775	0.0315		Plasma Membrane	transmembrane receptor			3127	14969	294270
	HLA-E	major histocompatibility complex, class I, E	ENSG00000204592	2.065	1.37e-05		Plasma Membrane	transmembrane receptor	prognosis		3133	15040|667803	294228
	HLA-F	major histocompatibility complex, class I, F	ENSG00000204642	1.704	0.00583		Plasma Membrane	transmembrane receptor			3134	630294|100529082
	IRF9	interferon regulatory factor 9	ENSG00000213928	1.871	1.69e-06	Up	Nucleus	transcription regulator			10379	16391	305896
	PLCG2	phospholipase C gamma 2	ENSG00000197943	1.388	0.000943	Down	Cytoplasm	enzyme			5336	234779	29337
	STAT1	signal transducer and activator of transcription 1	ENSG00000115415	1.95	7.46e-07	Up	Nucleus	transcription regulator	diagnosis,efficacy,prognosis,response to therapy		6772	20846	25124
	STAT2	signal transducer and activator of transcription 2	ENSG00000170581	1.472	9.37e-08	Up	Nucleus	transcription regulator			6773	20847	288774
Complement System	C3	complement C3	ENSG00000125730	1.57	0.00221	Up	Extracellular Space	peptidase	efficacy	APL-2,IgG	718	12266	24232
	C1QB	complement C1q B chain	ENSG00000173369	2.036	0.00109	Up	Extracellular Space	other			713	12260	29687
	C1QC	complement C1q C chain	ENSG00000159189	2.368	0.00332	Up	Extracellular Space	other			714	12262	362634
	C3AR1	complement C3a receptor 1	ENSG00000171860	1.449	0.0171		Plasma Membrane	G-protein coupled receptor			719	12267	84007
	C4A/C4B	complement C4A (Rodgers blood group)	ENSG00000224389	3.366	0.00666	Up	Extracellular Space	other		IgG	720|721	12268|625018	24233|406161
Role of RIG1-like Receptors in Antiviral Innate Immunity	DDX58	DExDH-box helicase 58	ENSG00000107201	2.299	1.69e-06	Up	Cytoplasm	enzyme			23586	230073
	DHX58	DExH-box helicase 58	ENSG00000108771	2.336	1.26e-07	Down	Cytoplasm	enzyme			79132	80861	303538
	IFIH1	interferon induced with helicase C domain 1	ENSG00000115267	2.559	1.16e-06	Up	Nucleus	enzyme			64135	71586	499801
	IRF7	interferon regulatory factor 7	ENSG00000185507	2.656	0.000759	Up	Nucleus	transcription regulator			3665	54123	293624
	TRIM25	tripartite motif containing 25	ENSG00000121060	1.478	5.09e-05	Up	Cytoplasm	transcription regulator			7706	217069	494338
TREM1 Signaling	NLRC5	NLR family CARD domain containing 5	ENSG00000140853	3.303	4.62e-05	Up	Cytoplasm	transcription regulator			84166	434341
	PLCG2	phospholipase C gamma 2	ENSG00000197943	1.388	0.000943	Up	Cytoplasm	enzyme			5336	234779	29337
	TLR2	toll like receptor 2	ENSG00000137462	2.988	0.00183	Up	Plasma Membrane	transmembrane receptor	diagnosis,efficacy,unspecified application	OM 174 lipid	7097	24088	310553
	TLR3	toll like receptor 3	ENSG00000164342	1.946	0.0249	Up	Plasma Membrane	transmembrane receptor		rintatolimod	7098	142980	364594
	TLR4	toll like receptor 4	ENSG00000136869	1.497	0.00404	Up	Plasma Membrane	transmembrane receptor	efficacy	eritoran,GSK1795091,OM 174 lipid,resatorvid	7099	21898	29260
	TLR8	toll like receptor 8	ENSG00000101916	2.866	0.0209	Up	Plasma Membrane	transmembrane receptor		NKTR-262,resiquimod,VTX-2337	51311	170744	684440
Production of Nitric Oxide and Reactive Oxygen Species in Macrophages	CYBB	cytochrome b-245 beta chain	ENSG00000165168	1.958	0.0219	Up	Cytoplasm	enzyme			1536	13058	66021
	IRF8	interferon regulatory factor 8	ENSG00000140968	1.147	0.00817	Up	Nucleus	transcription regulator			3394	15900	292060
	NCF1	neutrophil cytosolic factor 1	ENSG00000158517	3.365	0.00528	Up	Cytoplasm	enzyme	efficacy		653361	17969	114553
	PLCG2	phospholipase C gamma 2	ENSG00000197943	1.388	0.000943	Up	Cytoplasm	enzyme			5336	234779	29337
	SERPINA1	serpin family A member 1	ENSG00000197249	1.5	0.0224	Up	Extracellular Space	other	diagnosis,unspecified application		5265	20700|20701|20702|20703|20704	24648
	SPI1	Spi-1 proto-oncogene	ENSG00000066336	1.723	0.00835		Nucleus	transcription regulator			6688	20375	366126
	STAT1	signal transducer and activator of transcription 1	ENSG00000115415	1.95	7.46e-07	Up	Nucleus	transcription regulator	diagnosis,efficacy,prognosis,response to therapy		6772	20846	25124
	TLR2	toll like receptor 2	ENSG00000137462	2.988	0.00183	Up	Plasma Membrane	transmembrane receptor	diagnosis,efficacy,unspecified application	OM 174 lipid	7097	24088	310553
	TLR4	toll like receptor 4	ENSG00000136869	1.497	0.00404	Up	Plasma Membrane	transmembrane receptor	efficacy	eritoran,GSK1795091,OM 174 lipid,resatorvid	7099	21898	29260
Th1 pathway	CCR5	C-C motif chemokine receptor 5 (genepseudogene)	ENSG00000160791	2.215	0.00314		Plasma Membrane	G-protein coupled receptor	diagnosis,efficacy	ancriviroc,BMS-813160,maraviroc,PRO 140,vicriviroc	1234	12774	117029
	HAVCR2	hepatitis A virus cellular receptor 2	ENSG00000135077	1.119	0.00646		Plasma Membrane	other	unspecified application	BGB-A425,BMS-986258,LY3321367,LY3415244,MBG453,RO7121661,Sym023,TSR-022	84868	171285	363578
	HLA-A	major histocompatibility complex, class I, A	ENSG00000206503	2.054	0.0238	Up	Plasma Membrane	other	efficacy,response to therapy		3105	14963|14964|14972|15006|15007|15013|15015|15018|69717|110557|667977	24973|24974|309603|309607|368153|414779|414783|414790|414792|414793|414819|100364500
	HLA-B	major histocompatibility complex, class I, B	ENSG00000234745	2.568	0.000943	Up	Plasma Membrane	transmembrane receptor	safety		3106
	HLA-DRA	major histocompatibility complex, class II, DR alpha	ENSG00000204287	2.963	0.0186	Up	Plasma Membrane	transmembrane receptor			3122	100504404	294269
	HLA-DRB5	major histocompatibility complex, class II, DR beta 5	ENSG00000198502	2.775	0.0315	Up	Plasma Membrane	transmembrane receptor			3127	14969	294270
	STAT1	signal transducer and activator of transcription 1	ENSG00000115415	1.95	7.46e-07	Up	Nucleus	transcription regulator	diagnosis,efficacy,prognosis,response to therapy		6772	20846	25124
MIF-mediated Glucocorticoid Regulation	CD14	CD14 molecule	ENSG00000170458	1.642	0.0306	Up	Plasma Membrane	transmembrane receptor	efficacy,unspecified application		929	12475	60350
	CD74	CD74 molecule	ENSG00000019582	2.628	0.00281	Up	Plasma Membrane	transmembrane receptor		milatuzumab	972	16149	25599
	PLA2G4C	phospholipase A2 group IVC	ENSG00000105499	1.569	0.00641	Up	Plasma Membrane	enzyme			8605	232889
	TLR4	toll like receptor 4	ENSG00000136869	1.497	0.00404	Up	Plasma Membrane	transmembrane receptor	efficacy	eritoran,GSK1795091,OM 174 lipid,resatorvid	7099	21898	29260
Toll-like Receptor Signaling	CD14	CD14 molecule	ENSG00000170458	1.642	0.0306	Up	Plasma Membrane	transmembrane receptor	efficacy,unspecified application		929	12475	60350
	TLR2	toll like receptor 2	ENSG00000137462	2.988	0.00183	Up	Plasma Membrane	transmembrane receptor	diagnosis,efficacy,unspecified application	OM 174 lipid	7097	24088	310553
	TLR3	toll like receptor 3	ENSG00000164342	1.946	0.0249	Up	Plasma Membrane	transmembrane receptor		rintatolimod	7098	142980	364594
	TLR4	toll like receptor 4	ENSG00000136869	1.497	0.00404	Up	Plasma Membrane	transmembrane receptor	efficacy	eritoran,GSK1795091,OM 174 lipid,resatorvid	7099	21898	29260
	TLR8	toll like receptor 8	ENSG00000101916	2.866	0.0209		Plasma Membrane	transmembrane receptor		NKTR-262,resiquimod,VTX-2337	51311	170744	684440
MIF Regulation of Innate Immunity	CD14	CD14 molecule	ENSG00000170458	1.642	0.0306	Up	Plasma Membrane	transmembrane receptor	efficacy,unspecified application		929	12475	60350
	CD74	CD74 molecule	ENSG00000019582	2.628	0.00281	Up	Plasma Membrane	transmembrane receptor		milatuzumab	972	16149	25599
	PLA2G4C	phospholipase A2 group IVC	ENSG00000105499	1.569	0.00641	Up	Plasma Membrane	enzyme			8605	232889
	TLR4	toll like receptor 4	ENSG00000136869	1.497	0.00404	Up	Plasma Membrane	transmembrane receptor	efficacy	eritoran,GSK1795091,OM 174 lipid,resatorvid	7099	21898	29260
Death Receptor Signaling	PARP9	poly(ADP-ribose) polymerase family member 9	ENSG00000138496	1.837	0.0049	Up	Nucleus	enzyme			83666	80285	303905
	PARP10	poly(ADP-ribose) polymerase family member 10	ENSG00000178685	1.907	5.19e-06	Up	Cytoplasm	enzyme			84875	671535	102548778
	PARP12	poly(ADP-ribose) polymerase family member 12	ENSG00000059378	1.89	0.00067	Up	Nucleus	enzyme			64761	243771	362343
	PARP14	poly(ADP-ribose) polymerase family member 14	ENSG00000173193	2.741	3.6e-06	Up	Cytoplasm	enzyme			54625	547253	303903
	TNFSF10	TNF superfamily member 10	ENSG00000121858	1.131	0.0423	Up	Extracellular Space	cytokine	efficacy	ABBV-621	8743	22035	246775
Phospholipases	HMOX1	heme oxygenase 1	ENSG00000100292	1.649	0.00646	Up	Cytoplasm	enzyme	efficacy,safety,unspecified application	tin mesoporphyrin	3162	15368	24451
	PLA2G4C	phospholipase A2 group IVC	ENSG00000105499	1.569	0.00641	Up	Plasma Membrane	enzyme			8605	232889
	PLAAT4	phospholipase A and acyltransferase 4	ENSG00000133321	3.194	0.0165	Up	Cytoplasm	enzyme			5920
	PLCG2	phospholipase C gamma 2	ENSG00000197943	1.388	0.000943	Up	Cytoplasm	enzyme			5336	234779	29337
Calcium-induced T Lymphocyte Apoptosis	HLA-A	major histocompatibility complex, class I, A	ENSG00000206503	2.054	0.0238	Up	Plasma Membrane	other	efficacy,response to therapy		3105	14963|14964|14972|15006|15007|15013|15015|15018|69717|110557|667977	24973|24974|309603|309607|368153|414779|414783|414790|414792|414793|414819|100364500
	HLA-B	major histocompatibility complex, class I, B	ENSG00000234745	2.568	0.000943	Up	Plasma Membrane	transmembrane receptor	safety		3106
	HLA-DRA	major histocompatibility complex, class II, DR alpha	ENSG00000204287	2.963	0.0186	Up	Plasma Membrane	transmembrane receptor			3122	100504404	294269
	HLA-DRB5	major histocompatibility complex, class II, DR beta 5	ENSG00000198502	2.775	0.0315	Up	Plasma Membrane	transmembrane receptor			3127	14969	294270
Tec Kinase Signaling	HCK	HCK proto-oncogene, Src family tyrosine kinase	ENSG00000101336	1.362	0.0256	Up	Cytoplasm	kinase		bosutinib,bosutinib/hydroxyurea/ponatinib,rebastinib	3055	15162	25734
	PLCG2	phospholipase C gamma 2	ENSG00000197943	1.388	0.000943	Up	Cytoplasm	enzyme			5336	234779	29337
	STAT1	signal transducer and activator of transcription 1	ENSG00000115415	1.95	7.46e-07	Up	Nucleus	transcription regulator	diagnosis,efficacy,prognosis,response to therapy		6772	20846	25124
	STAT2	signal transducer and activator of transcription 2	ENSG00000170581	1.472	9.37e-08	Up	Nucleus	transcription regulator			6773	20847	288774
	TLR4	toll like receptor 4	ENSG00000136869	1.497	0.00404	Up	Plasma Membrane	transmembrane receptor	efficacy	eritoran,GSK1795091,OM 174 lipid,resatorvid	7099	21898	29260
	TNFSF10	TNF superfamily member 10	ENSG00000121858	1.131	0.0423		Extracellular Space	cytokine	efficacy	ABBV-621	8743	22035	246775
iCOS-iCOSL Signaling in T Helper Cells	HLA-A	major histocompatibility complex, class I, A	ENSG00000206503	2.054	0.0238	Up	Plasma Membrane	other	efficacy,response to therapy		3105	14963|14964|14972|15006|15007|15013|15015|15018|69717|110557|667977	24973|24974|309603|309607|368153|414779|414783|414790|414792|414793|414819|100364500
	HLA-B	major histocompatibility complex, class I, B	ENSG00000234745	2.568	0.000943	Up	Plasma Membrane	transmembrane receptor	safety		3106
	HLA-DRA	major histocompatibility complex, class II, DR alpha	ENSG00000204287	2.963	0.0186	Up	Plasma Membrane	transmembrane receptor			3122	100504404	294269
	HLA-DRB5	major histocompatibility complex, class II, DR beta 5	ENSG00000198502	2.775	0.0315	Up	Plasma Membrane	transmembrane receptor			3127	14969	294270
	PTPRC	protein tyrosine phosphatase receptor type C	ENSG00000081237	1.591	0.00744		Plasma Membrane	phosphatase	diagnosis,efficacy,unspecified application	111 In-BC8,At 211 MAb BC8-B10	5788	19264	24699
Role of NFAT in Regulation of the Immune Response	FCGR3A/FCGR3B	Fc fragment of IgG receptor IIIa	ENSG00000162747	2.382	0.00564	Up	Plasma Membrane	transmembrane receptor		AFM13,IgG	2214|2215	246256	304966
	HLA-A	major histocompatibility complex, class I, A	ENSG00000206503	2.054	0.0238	Up	Plasma Membrane	other	efficacy,response to therapy		3105	14963|14964|14972|15006|15007|15013|15015|15018|69717|110557|667977	24973|24974|309603|309607|368153|414779|414783|414790|414792|414793|414819|100364500
	HLA-B	major histocompatibility complex, class I, B	ENSG00000234745	2.568	0.000943	Up	Plasma Membrane	transmembrane receptor	safety		3106
	HLA-DRA	major histocompatibility complex, class II, DR alpha	ENSG00000204287	2.963	0.0186	Up	Plasma Membrane	transmembrane receptor			3122	100504404	294269
	HLA-DRB5	major histocompatibility complex, class II, DR beta 5	ENSG00000198502	2.775	0.0315	Up	Plasma Membrane	transmembrane receptor			3127	14969	294270
	PLCG2	phospholipase C gamma 2	ENSG00000197943	1.388	0.000943	Up	Cytoplasm	enzyme			5336	234779	29337
Fcγ Receptor-mediated Phagocytosis in Macrophages and Monocytes	FCGR3A/FCGR3B	Fc fragment of IgG receptor IIIa	ENSG00000162747	2.382	0.00564	Up	Plasma Membrane	transmembrane receptor		AFM13,IgG	2214|2215	246256	304966
	HCK	HCK proto-oncogene, Src family tyrosine kinase	ENSG00000101336	1.362	0.0256	Up	Cytoplasm	kinase		bosutinib,bosutinib/hydroxyurea/ponatinib,rebastinib	3055	15162	25734
	HMOX1	heme oxygenase 1	ENSG00000100292	1.649	0.00646	Up	Cytoplasm	enzyme	efficacy,safety,unspecified application	tin mesoporphyrin	3162	15368	24451
	NCF1	neutrophil cytosolic factor 1	ENSG00000158517	3.365	0.00528	Up	Cytoplasm	enzyme	efficacy		653361	17969	114553
PKCθ Signaling in T Lymphocytes	HLA-A	major histocompatibility complex, class I, A	ENSG00000206503	2.054	0.0238	Up	Plasma Membrane	other	efficacy,response to therapy		3105	14963|14964|14972|15006|15007|15013|15015|15018|69717|110557|667977	24973|24974|309603|309607|368153|414779|414783|414790|414792|414793|414819|100364500
	HLA-B	major histocompatibility complex, class I, B	ENSG00000234745	2.568	0.000943	Up	Plasma Membrane	transmembrane receptor	safety		3106
	HLA-DRA	major histocompatibility complex, class II, DR alpha	ENSG00000204287	2.963	0.0186	Up	Plasma Membrane	transmembrane receptor			3122	100504404	294269
	HLA-DRB5	major histocompatibility complex, class II, DR beta 5	ENSG00000198502	2.775	0.0315	Up	Plasma Membrane	transmembrane receptor			3127	14969	294270
	PLCG2	phospholipase C gamma 2	ENSG00000197943	1.388	0.000943	Up	Cytoplasm	enzyme			5336	234779	29337
NF-κB Signaling	PLCG2	phospholipase C gamma 2	ENSG00000197943	1.388	0.000943	Up	Cytoplasm	enzyme			5336	234779	29337
	TLR2	toll like receptor 2	ENSG00000137462	2.988	0.00183	Up	Plasma Membrane	transmembrane receptor	diagnosis,efficacy,unspecified application	OM 174 lipid	7097	24088	310553
	TLR3	toll like receptor 3	ENSG00000164342	1.946	0.0249	Up	Plasma Membrane	transmembrane receptor		rintatolimod	7098	142980	364594
	TLR4	toll like receptor 4	ENSG00000136869	1.497	0.00404	Up	Plasma Membrane	transmembrane receptor	efficacy	eritoran,GSK1795091,OM 174 lipid,resatorvid	7099	21898	29260
	TLR8	toll like receptor 8	ENSG00000101916	2.866	0.0209	Up	Plasma Membrane	transmembrane receptor		NKTR-262,resiquimod,VTX-2337	51311	170744	684440
PI3K Signaling in B Lymphocytes	C3	complement C3	ENSG00000125730	1.57	0.00221	Up	Extracellular Space	peptidase	efficacy	APL-2,IgG	718	12266	24232
	PLCG2	phospholipase C gamma 2	ENSG00000197943	1.388	0.000943	Up	Cytoplasm	enzyme			5336	234779	29337
	PTPRC	protein tyrosine phosphatase receptor type C	ENSG00000081237	1.591	0.00744	Up	Plasma Membrane	phosphatase	diagnosis,efficacy,unspecified application	111 In-BC8,At 211 MAb BC8-B10	5788	19264	24699
	TLR4	toll like receptor 4	ENSG00000136869	1.497	0.00404	Up	Plasma Membrane	transmembrane receptor	efficacy	eritoran,GSK1795091,OM 174 lipid,resatorvid	7099	21898	29260

### Sheet: Sheet1
		Symbol
		B2M
		BIRC5
		C1QB
		C1QC
		C3
		C3AR1
		C4A/C4B
		CCR5
		CD14
		CD74
		CSF1R
		CYBB
		DDX58
		DHX58
		FCGR3A/FCGR3B
		HAVCR2
		HCK
		HLA-A
		HLA-B
		HLA-DRA
		HLA-DRB5
		HLA-E
		HLA-F
		HMOX1
		IFI35
		IFI6
		IFIH1
		IFIT1
		IFIT2
		IFIT3
		IRF7
		IRF8
		IRF9
		ISG15
		MX1
		NCF1
		NLRC5
		OAS1
		OAS2
		OAS3
		PARP10
		PARP12
		PARP14
		PARP9
		PLA2G4C
		PLAAT4
		PLCG2
		PSMB8
		PTPRC
		SERPINA1
		SPI1
		STAT1
		STAT2
		TLR2
		TLR3
		TLR4
		TLR8
		TNFSF10
		TRIM25
		ZBP1
